# Interferon-mediated NK cell activation is associated with limited neutralization breadth during SARS-CoV-2 infection

**DOI:** 10.1101/2024.10.22.619639

**Authors:** Izumi de los Rios Kobara, Radeesha Jayewickreme, Madeline J. Lee, Aaron J. Wilk, Stanford COVID-19 Biobank, Andra L. Blomkalns, Kari C. Nadeau, Samuel Yang, Angela J. Rogers, Catherine A. Blish

## Abstract

Best known for their ability to kill infected or malignant cells, natural killer (NK) cells are also underappreciated regulators of the antibody response to viral infection. In mice, NK cells can kill T follicular helper (Tfh) cells, decreasing somatic hypermutation and vaccine responses. Although human NK cell activation correlates with poor vaccine response, the mechanisms of human NK cell regulation of adaptive immunity are poorly understood. We found that in human ancestral SARS-CoV-2 infection, broad neutralizers, who were capable of neutralizing Alpha, Beta, and Delta, had fewer NK cells that expressed inhibitory and immaturity markers whereas NK cells from narrow neutralizers were highly activated and expressed interferon-stimulated genes (ISGs). ISG-mediated activation in NK cells from healthy donors increased cytotoxicity and functional responses to induced Tfh-like cells. This work reveals that NK cell activation and dysregulated inflammation may play a role in poor antibody response to SARS-CoV-2 and opens exciting avenues for designing improved vaccines and adjuvants to target emerging pathogens.
