## Supplementary Table 4 for "Interferon-mediated NK cell activation is associated with limited neutralization breadth during SARS-CoV-2 infection"

### Sheet: Sheet1
group	sender	receiver	ligand	receptor	id	prioritization_score	prioritization_rank
Broad	CD8.T	NK	CD58	CD2	CD58_CD2_CD8.T_NK	0.91031	1
Broad	CD8.T	NK	HLA.G	KLRC1	HLA.G_KLRC1_CD8.T_NK	0.904457	2
Narrow	CD14.Monocyte	NK	SECTM1	CD7	SECTM1_CD7_CD14.Monocyte_NK	0.891746	3
Broad	CD8.T	NK	HLA.G	LILRB1	HLA.G_LILRB1_CD8.T_NK	0.887777	4
Broad	B	NK	COL19A1	ITGB1	COL19A1_ITGB1_B_NK	0.886466	5
Narrow	pDC	NK	TGFBI	ITGA6	TGFBI_ITGA6_pDC_NK	0.881414	6
Narrow	NK	NK	NCAM1	NCAM1	NCAM1_NCAM1_NK_NK	0.876009	7
Broad	CD4.T	NK	HLA.G	KLRC1	HLA.G_KLRC1_CD4.T_NK	0.875459	8
Broad	CD14.Monocyte	NK	HLA.G	KLRC1	HLA.G_KLRC1_CD14.Monocyte_NK	0.874795	9
Narrow	DC	NK	TGFBI	ITGA6	TGFBI_ITGA6_DC_NK	0.873914	10
Broad	Platelet	NK	F13A1	ITGB1	F13A1_ITGB1_Platelet_NK	0.872813	11
Broad	NK	NK	HLA.G	KLRC1	HLA.G_KLRC1_NK_NK	0.87182	12
Narrow	CD14.Monocyte	NK	TGFBI	ITGA6	TGFBI_ITGA6_CD14.Monocyte_NK	0.869481	13
Broad	Prolif.Lymph	NK	HLA.G	KLRC1	HLA.G_KLRC1_Prolif.Lymph_NK	0.869074	14
Narrow	pDC	NK	TGFBI	ITGA5	TGFBI_ITGA5_pDC_NK	0.866325	15
Broad	NK	NK	SELPLG	SELL	SELPLG_SELL_NK_NK	0.865898	16
Narrow	NK	NK	SLAMF7	SLAMF7	SLAMF7_SLAMF7_NK_NK	0.859681	17
Broad	CD4.T	NK	HLA.G	LILRB1	HLA.G_LILRB1_CD4.T_NK	0.858778	18
Broad	CD14.Monocyte	NK	HLA.G	LILRB1	HLA.G_LILRB1_CD14.Monocyte_NK	0.858115	19
Narrow	NK	NK	SPON2	ITGA5	SPON2_ITGA5_NK_NK	0.85587	20
Broad	NK	NK	HLA.G	LILRB1	HLA.G_LILRB1_NK_NK	0.85514	21
Narrow	DC	NK	TGFBI	ITGA5	TGFBI_ITGA5_DC_NK	0.853477	22
Broad	Prolif.Lymph	NK	LGALS1	ITGB1	LGALS1_ITGB1_Prolif.Lymph_NK	0.853352	23
Broad	CD8.T	NK	SELPLG	SELL	SELPLG_SELL_CD8.T_NK	0.852906	24
Broad	Prolif.Lymph	NK	HLA.G	LILRB1	HLA.G_LILRB1_Prolif.Lymph_NK	0.852394	25
Broad	CD14.Monocyte	NK	TIMP2	ITGB1	TIMP2_ITGB1_CD14.Monocyte_NK	0.850766	26
Broad	DC	NK	LGALS1	ITGB1	LGALS1_ITGB1_DC_NK	0.850403	27
Narrow	CD14.Monocyte	NK	ICAM1	ITGAL	ICAM1_ITGAL_CD14.Monocyte_NK	0.849539	28
Narrow	CD14.Monocyte	NK	TGFBI	ITGA5	TGFBI_ITGA5_CD14.Monocyte_NK	0.849044	29
Narrow	pDC	NK	SERPINF1	PLXDC1	SERPINF1_PLXDC1_pDC_NK	0.848771	30
Broad	CD8.T	NK	HLA.A	LILRB1	HLA.A_LILRB1_CD8.T_NK	0.848647	31
Broad	CD14.Monocyte	NK	VCAN	ITGB1	VCAN_ITGB1_CD14.Monocyte_NK	0.848237	32
Broad	CD16.Monocyte	NK	LGALS1	ITGB1	LGALS1_ITGB1_CD16.Monocyte_NK	0.846277	33
Broad	Platelet	NK	THBS1	ITGB1	THBS1_ITGB1_Platelet_NK	0.846105	34
Broad	Platelet	NK	HLA.E	KLRC1	HLA.E_KLRC1_Platelet_NK	0.846066	35
Broad	CD14.Monocyte	NK	ADAM17	ITGB1	ADAM17_ITGB1_CD14.Monocyte_NK	0.845163	36
Broad	B	NK	HLA.G	KLRC1	HLA.G_KLRC1_B_NK	0.844033	37
Narrow	CD16.Monocyte	NK	CD48	CD244	CD48_CD244_CD16.Monocyte_NK	0.843865	38
Narrow	NK	NK	HLA.F	CD8A	HLA.F_CD8A_NK_NK	0.843057	39
Broad	CD4.T	NK	SELPLG	SELL	SELPLG_SELL_CD4.T_NK	0.842544	40
Broad	CD14.Monocyte	NK	VCAN	SELPLG	VCAN_SELPLG_CD14.Monocyte_NK	0.842276	41
Broad	Platelet	NK	SELP	SELPLG	SELP_SELPLG_Platelet_NK	0.839936	42
Broad	CD14.Monocyte	NK	TIMP2	CD44	TIMP2_CD44_CD14.Monocyte_NK	0.839216	43
Broad	CD14.Monocyte	NK	VCAN	CD44	VCAN_CD44_CD14.Monocyte_NK	0.836687	44
Narrow	CD14.Monocyte	NK	ADAM15	ITGA5	ADAM15_ITGA5_CD14.Monocyte_NK	0.834743	45
Broad	Platelet	NK	HLA.A	LILRB1	HLA.A_LILRB1_Platelet_NK	0.834044	46
Narrow	CD16.Monocyte	NK	TGFBI	ITGA6	TGFBI_ITGA6_CD16.Monocyte_NK	0.833872	47
Narrow	PB	NK	SEMA4A	PLXND1	SEMA4A_PLXND1_PB_NK	0.833304	48
Narrow	DC	NK	PRNP	NCAM1	PRNP_NCAM1_DC_NK	0.831674	49
Broad	CD8.T	NK	HLA.F	LILRB1	HLA.F_LILRB1_CD8.T_NK	0.831215	50
