## Supplementary Table 6 for "Interferon-mediated NK cell activation is associated with limited neutralization breadth during SARS-CoV-2 infection"

### Sheet: Sheet1
Sample Name	Target Name	CT
IDK014	OAS1	31.4247
IDK014	OAS1	31.225
IDK014	OAS1	31.7016
IDK014	MX1	30.5349
IDK014	MX1	30.9804
IDK014	MX1	30.7989
IDK014	18S	15.2273
IDK014	18S	14.9802
IDK014+IFNa	OAS1	24.7318
IDK014+IFNa	OAS1	24.6698
IDK014+IFNa	OAS1	25.1219
IDK014+IFNa	MX1	22.9427
IDK014+IFNa	MX1	23.3094
IDK014+IFNa	MX1	23.1019
IDK014+IFNa	18S	15.3049
IDK014+IFNa	18S	15.4551
IDK015	OAS1	30.3877
IDK015	OAS1	30.2675
IDK015	OAS1	30.6551
IDK015	MX1	30.8825
IDK015	MX1	31.1162
IDK015	MX1	30.9609
IDK015	18S	16.7412
IDK015	18S	16.7264
IDK015+IFNa	OAS1	24.3445
IDK015+IFNa	OAS1	24.1734
IDK015+IFNa	OAS1	24.3234
IDK015+IFNa	MX1	23.0211
IDK015+IFNa	MX1	23.2314
IDK015+IFNa	MX1	23.2857
IDK015+IFNa	18S	15.5269
IDK015+IFNa	18S	15.1142
IDK017	OAS1	30.4719
IDK017	OAS1	30.5399
IDK017	OAS1	30.4408
IDK017	MX1	30.2543
IDK017	MX1	30.1999
IDK017	MX1	30.2592
IDK017	18S	16.5482
IDK017	18S	15.4793
IDK017+IFNa	OAS1	24.2786
IDK017+IFNa	OAS1	24.1061
IDK017+IFNa	OAS1	24.6174
IDK017+IFNa	MX1	23.2342
IDK017+IFNa	MX1	23.5745
IDK017+IFNa	MX1	23.4532
IDK017+IFNa	18S	15.6082
IDK017+IFNa	18S	15.3783
IDK019	OAS1	35.0902
IDK019	OAS1	35.2628
IDK019	OAS1	34.8878
IDK019	MX1	31.9118
IDK019	MX1	31.8692
IDK019	MX1	31.9171
IDK019	18S	20.5481
IDK019	18S	20.4453
IDK019+IFNa	OAS1	28.9709
IDK019+IFNa	OAS1	29.0569
IDK019+IFNa	OAS1	29.1141
IDK019+IFNa	MX1	26.7303
IDK019+IFNa	MX1	26.8889
IDK019+IFNa	MX1	26.9421
IDK019+IFNa	18S	18.7908
IDK019+IFNa	18S	18.7336
IDK020	OAS1	31.8126
IDK020	OAS1	31.5553
IDK020	OAS1	31.5906
IDK020	MX1	30.9513
IDK020	MX1	30.9433
IDK020	MX1	30.8014
IDK020	18S	17.1138
IDK020	18S	16.5196
IDK020+IFNa	OAS1	25.1622
IDK020+IFNa	OAS1	25.0164
IDK020+IFNa	OAS1	25.4006
IDK020+IFNa	MX1	23.4471
IDK020+IFNa	MX1	23.7272
IDK020+IFNa	MX1	23.7372
IDK020+IFNa	18S	16.5407
IDK020+IFNa	18S	15.8977
IDK021	OAS1	32.8286
IDK021	OAS1	32.4211
IDK021	OAS1	32.612
IDK021	MX1	31.8185
IDK021	MX1	31.4131
IDK021	MX1	31.5009
IDK021	18S	18.3385
IDK021	18S	18.1877
IDK021+IFNa	OAS1	26.5427
IDK021+IFNa	OAS1	26.5478
IDK021+IFNa	OAS1	26.6594
IDK021+IFNa	MX1	24.6021
IDK021+IFNa	MX1	24.7983
IDK021+IFNa	MX1	24.9304
IDK021+IFNa	18S	15.877
IDK021+IFNa	18S	16.3857
IDK014	IFIT1	38.0796
IDK014	IFIT1	38.8952
IDK014	IFIT1	38.5491
IDK014	ISG15	37.6335
IDK014	ISG15	37.5361
IDK014	ISG15	37.1468
IDK014	18S	14.6535
IDK014	18S	15.8224
IDK014+IFNa	IFIT1	29.4052
IDK014+IFNa	IFIT1	29.5933
IDK014+IFNa	IFIT1	29.4816
IDK014+IFNa	ISG15	30.023
IDK014+IFNa	ISG15	30.112
IDK014+IFNa	ISG15	29.8578
IDK014+IFNa	18S	14.7503
IDK014+IFNa	18S	15.1958
IDK015	IFIT1	39.1583
IDK015	IFIT1	38.6489
IDK015	IFIT1	Undetermined
IDK015	ISG15	35.3303
IDK015	ISG15	35.0514
IDK015	ISG15	34.6226
IDK015	18S	16.5362
IDK015	18S	16.9521
IDK015+IFNa	IFIT1	29.7568
IDK015+IFNa	IFIT1	29.2961
IDK015+IFNa	IFIT1	29.7316
IDK015+IFNa	ISG15	30.1115
IDK015+IFNa	ISG15	29.5757
IDK015+IFNa	ISG15	29.9647
IDK015+IFNa	18S	15.2532
IDK015+IFNa	18S	15.1194
IDK017	IFIT1	39.3341
IDK017	IFIT1	39.0381
IDK017	IFIT1	38.4514
IDK017	ISG15	36.4269
IDK017	ISG15	36.3568
IDK017	ISG15	36.8792
IDK017	18S	15.6946
IDK017	18S	16.0636
IDK017+IFNa	IFIT1	29.683
IDK017+IFNa	IFIT1	29.5331
IDK017+IFNa	IFIT1	29.5945
IDK017+IFNa	ISG15	30.2648
IDK017+IFNa	ISG15	29.7882
IDK017+IFNa	ISG15	29.7102
IDK017+IFNa	18S	15.7627
IDK017+IFNa	18S	16.328
IDK019	IFIT1	Undetermined
IDK019	IFIT1	38.8201
IDK019	IFIT1	39.5261
IDK019	ISG15	Undetermined
IDK019	ISG15	38.7924
IDK019	ISG15	39.919
IDK019	18S	20.1623
IDK019	18S	21.7928
IDK019+IFNa	IFIT1	32.6853
IDK019+IFNa	IFIT1	32.9907
IDK019+IFNa	IFIT1	33.1356
IDK019+IFNa	ISG15	34.1187
IDK019+IFNa	ISG15	33.6869
IDK019+IFNa	ISG15	33.4367
IDK019+IFNa	18S	18.2486
IDK019+IFNa	18S	18.7048
IDK020	IFIT1	38.2168
IDK020	IFIT1	36.9896
IDK020	IFIT1	38.2361
IDK020	ISG15	36.352
IDK020	ISG15	37.6313
IDK020	ISG15	36.5638
IDK020	18S	16.7752
IDK020	18S	16.5478
IDK020+IFNa	IFIT1	30.0747
IDK020+IFNa	IFIT1	29.6218
IDK020+IFNa	IFIT1	29.7659
IDK020+IFNa	ISG15	31.1476
IDK020+IFNa	ISG15	30.6285
IDK020+IFNa	ISG15	30.4895
IDK020+IFNa	18S	16.2986
IDK020+IFNa	18S	16.0878
IDK021	IFIT1	35.7742
IDK021	IFIT1	36.1486
IDK021	IFIT1	Undetermined
IDK021	ISG15	39.5762
IDK021	ISG15	37.0655
IDK021	ISG15	Undetermined
IDK021	18S	18.0663
IDK021+IFNa	IFIT1	30.9093
IDK021+IFNa	IFIT1	31.162
IDK021+IFNa	IFIT1	31.0575
IDK021+IFNa	ISG15	33.4845
IDK021+IFNa	ISG15	33.5137
IDK021+IFNa	ISG15	33.154
IDK021+IFNa	18S	15.3665
IDK021+IFNa	18S	15.8463
IDK022	18S	12.9326
IDK022	18S	12.8214
IDK022	18S	12.9835
IDK022	18S	12.8075
IDK022	IFIT1	39.3259
IDK022	IFIT1	39.1508
IDK022	IFIT1	39.0438
IDK022	ISG15	39.4163
IDK022	ISG15	38.2797
IDK022	ISG15	37.1124
IDK022	MX1	32.5239
IDK022	MX1	32.0589
IDK022	MX1	32.0816
IDK022	OAS1	32.6145
IDK022	OAS1	31.9327
IDK022	OAS1	32.3011
IDK022+IFNa	18S	12.1999
IDK022+IFNa	18S	12.2677
IDK022+IFNa	18S	12.2658
IDK022+IFNa	18S	12.4435
IDK022+IFNa	IFIT1	29.1481
IDK022+IFNa	IFIT1	29.1934
IDK022+IFNa	IFIT1	29.2568
IDK022+IFNa	ISG15	30.7519
IDK022+IFNa	ISG15	30.2536
IDK022+IFNa	ISG15	30.6642
IDK022+IFNa	MX1	23.5417
IDK022+IFNa	MX1	23.5841
IDK022+IFNa	MX1	23.7802
IDK022+IFNa	OAS1	24.887
IDK022+IFNa	OAS1	24.7985
IDK022+IFNa	OAS1	24.9802
IDK023	18S	13.1329
IDK023	18S	12.8574
IDK023	18S	12.9191
IDK023	18S	12.8346
IDK023	IFIT1	38.9777
IDK023	IFIT1	39.4475
IDK023	IFIT1	38.3922
IDK023	ISG15	37.0383
IDK023	ISG15	37.0425
IDK023	ISG15	37.7837
IDK023	MX1	32.0723
IDK023	MX1	32.0533
IDK023	MX1	31.9358
IDK023	OAS1	31.789
IDK023	OAS1	31.7853
IDK023	OAS1	31.825
IDK023+IFNa	18S	12.5922
IDK023+IFNa	18S	12.5348
IDK023+IFNa	18S	12.5999
IDK023+IFNa	18S	12.3293
IDK023+IFNa	IFIT1	29.5885
IDK023+IFNa	IFIT1	29.9877
IDK023+IFNa	IFIT1	29.5808
IDK023+IFNa	ISG15	30.3491
IDK023+IFNa	ISG15	30.0411
IDK023+IFNa	ISG15	30.3028
IDK023+IFNa	MX1	23.7222
IDK023+IFNa	MX1	23.8251
IDK023+IFNa	MX1	23.9489
IDK023+IFNa	OAS1	25.2161
IDK023+IFNa	OAS1	25.1619
IDK023+IFNa	OAS1	25.2698
IDK024	18S	12.1839
IDK024	18S	11.8811
IDK024	18S	12.213
IDK024	18S	12.1695
IDK024	IFIT1	36.949
IDK024	IFIT1	36.2676
IDK024	IFIT1	36.5138
IDK024	ISG15	36.8866
IDK024	ISG15	36.5273
IDK024	ISG15	36.5493
IDK024	MX1	30.2883
IDK024	MX1	30.1707
IDK024	MX1	30.1495
IDK024	OAS1	30.8905
IDK024	OAS1	30.6823
IDK024	OAS1	30.8225
IDK024+IFNa	18S	12.1755
IDK024+IFNa	18S	12.178
IDK024+IFNa	18S	12.1679
IDK024+IFNa	18S	12.4831
IDK024+IFNa	IFIT1	28.8318
IDK024+IFNa	IFIT1	28.8564
IDK024+IFNa	IFIT1	28.7853
IDK024+IFNa	ISG15	30.1754
IDK024+IFNa	ISG15	29.8909
IDK024+IFNa	ISG15	30.0829
IDK024+IFNa	MX1	24.016
IDK024+IFNa	MX1	24.0189
IDK024+IFNa	MX1	24.2394
IDK024+IFNa	OAS1	25.07
IDK024+IFNa	OAS1	24.922
IDK024+IFNa	OAS1	24.943
