## Supplementary Table 1 for "Interferon-mediated NK cell activation is associated with limited neutralization breadth during SARS-CoV-2 infection"

### Sheet: Sheet 1
Donor	record_id	Age	Sex	PRIMARY_RACE	ETHNICITY	CANONICAL_ETHNICITY	CANONICAL_RACE	BMI	BMI_GROUP	ABO	T_SEROLOGY	T_POS_SEROL	RISK_FACTOR	MED_PRESSORS	DIALYSIS	O2_SUPPORT	Severity	Severity.full	Status	MAX_SEVERITY_SCORE	days_post_pos_test	acuity	current_severity	days_to_death	vacutainer_type	ibuprofen_prior	abx_prior	remdesivir_prior	systemic_steroids_prior__excludes_inhaled	Breadth	WT	Alpha	Beta	Delta	Omicron	Score
28205-0555d2	28205-0555	60-69	M	Asian	Non-Hispanic/Non-Latino	Non-Hispanic	Asian	32.21	Obesity Stage I		1	1	1	NOREPINEPHRINE BITARTRATE-NACL 4 MG/250 ML (16 MCG/ML) IV SOLN||NOREPINEPHRINE BITARTRATE-NACL 4 MG/250 ML (16 MCG/ML) IV SOLN||NOREPINEPHRINE BITARTRATE-NACL 4 MG/250 ML (16 MCG/ML) IV SOLN||EPINEPHRINE HCL IN 0.9 % NACL 4 MG/250 ML (16 MCG/ML) IV SOLN	0	O2||RA||Vent||NA	Severe	ICU Vent/ARDS	COVID	7	4	Acute	7		Heparin	ND	Yes	ND	ND	Broad	WT Neutralizer	Alpha Neutralizer	Beta Neutralizer	Delta Neutralizer	Non-Neutralizer	4
28205-0556	28205-0556	40-49	M	White	Hispanic/Latino	Hispanic/Latino	White	35.69	Obesity Stage II				1		0	O2||RA||NA	Moderate	ICU NonVent	COVID	4	6	Acute	4		Heparin	ND	No	ND	ND	Narrow	WT Neutralizer	Alpha Neutralizer	Non-Neutralizer	Delta Neutralizer	Non-Neutralizer	3
28205-0557	28205-0557	30-39	M	Other	Hispanic/Latino	Hispanic/Latino	Other	28.15	Overweight	O+			1	NOREPINEPHRINE BITARTRATE-NACL 4 MG/250 ML (16 MCG/ML) IV SOLN||NOREPINEPHRINE BITARTRATE-NACL 4 MG/250 ML (16 MCG/ML) IV SOLN||NOREPINEPHRINE BITARTRATE-NACL 4 MG/250 ML (16 MCG/ML) IV SOLN	0	Vent||NA||RA||O2	Severe	ICU Vent/ARDS	COVID	7	2	Acute	7		Heparin	ND	Yes	ND	ND	Broad	WT Neutralizer	Alpha Neutralizer	Beta Neutralizer	Delta Neutralizer	Non-Neutralizer	4
28205-0558	28205-0558	30-39	M	Asian	Non-Hispanic/Non-Latino	Non-Hispanic	Asian	46.73	Obesity Stage III				1	NOREPINEPHRINE BITARTRATE-NACL 4 MG/250 ML (16 MCG/ML) IV SOLN	0	Vent||RA||O2||NA	Severe	ICU Vent/ARDS	COVID	7	1	Acute	7		Heparin	ND	Yes	ND	ND	Narrow	WT Neutralizer	Non-Neutralizer	Beta Neutralizer	Delta Neutralizer	Non-Neutralizer	3
28205-0559	28205-0559	50-59	M	Black or African American	Non-Hispanic/Non-Latino	Non-Hispanic	Black	29.32	Overweight				1	NOREPINEPHRINE BITARTRATE-NACL 4 MG/250 ML (16 MCG/ML) IV SOLN||NOREPINEPHRINE BITARTRATE-NACL 4 MG/250 ML (16 MCG/ML) IV SOLN||NOREPINEPHRINE BITARTRATE-NACL 4 MG/250 ML (16 MCG/ML) IV SOLN	0	O2||RA	Moderate	ICU NonVent	COVID	4	1	Acute	4		Heparin	ND	No	ND	ND	Narrow	Non-Neutralizer	Non-Neutralizer	Non-Neutralizer	Non-Neutralizer	Non-Neutralizer	0
28205-0560	28205-0560	80+	M	White	Non-Hispanic/Non-Latino	Non-Hispanic	White	25.48	Overweight	A+			1	NOREPINEPHRINE BITARTRATE-NACL 4 MG/250 ML (16 MCG/ML) IV SOLN||NOREPINEPHRINE BITARTRATE-NACL 4 MG/250 ML (16 MCG/ML) IV SOLN||VASOPRESSIN IV INFUSION||NOREPINEPHRINE IV INFUSION||NOREPINEPHRINE BITARTRATE-NACL 4 MG/250 ML (16 MCG/ML) IV SOLN||EPINEPHRINE HCL IN 0.9 % NACL 4 MG/250 ML (16 MCG/ML) IV SOLN||NOREPINEPHRINE IV INFUSION||VASOPRESSIN IV INFUSION	0	RA||Vent||O2	Fatal	ICU Vent/ARDS	COVID	8	1	Acute	7	9	Heparin	ND	No	ND	ND	Narrow	WT Neutralizer	Non-Neutralizer	Non-Neutralizer	Non-Neutralizer	Non-Neutralizer	1
28205-0561	28205-0561	18-29	M	White	Non-Hispanic/Non-Latino	Non-Hispanic	White	26.79	Overweight		1	0	1		0	RA||O2||NA	Moderate	Floor	COVID	4	2	Acute	4		Heparin	ND	No	ND	ND	Narrow	WT Neutralizer	Non-Neutralizer	Non-Neutralizer	Non-Neutralizer	Non-Neutralizer	1
28205-0562	28205-0562	60-69	M	White	Non-Hispanic/Non-Latino	Non-Hispanic	White	30.18	Obesity Stage I		1	1	1		0	O2||RA	Moderate	Floor	COVID	4	14	Acute	4		Heparin	No	No	No	No	Broad	WT Neutralizer	Alpha Neutralizer	Beta Neutralizer	Delta Neutralizer	Non-Neutralizer	4
28205-0563	28205-0563	40-49	M	Asian	Non-Hispanic/Non-Latino	Non-Hispanic	Asian	29.29	Overweight	O+					0	O2||RA	Moderate	Floor	COVID	4	2	Acute	4		Heparin	Yes	Yes	Yes	No	Broad	WT Neutralizer	Alpha Neutralizer	Beta Neutralizer	Delta Neutralizer	Non-Neutralizer	4
28205-0564d2	28205-0564	40-49	F	White	Hispanic/Latino	Hispanic/Latino	White	38.28	Obesity Stage II				1		0	Vent||O2||RA||NA	Severe	ICU Vent/ARDS	COVID	6	4	Acute	6		Heparin	No	Yes	Yes	No	Broad	WT Neutralizer	Alpha Neutralizer	Beta Neutralizer	Delta Neutralizer	Non-Neutralizer	4
28205-0565	28205-0565	40-49	F	White	Non-Hispanic/Non-Latino	Non-Hispanic	White	26.61	Overweight				1	VASOPRESSIN IV INFUSION||NOREPINEPHRINE BITARTRATE-NACL 4 MG/250 ML (16 MCG/ML) IV SOLN||VASOPRESSIN IV INFUSION	0	O2||RA||NA	Moderate	ICU	COVID	4	4	Acute	4		Heparin	No	No	Yes	No	Broad	WT Neutralizer	Alpha Neutralizer	Beta Neutralizer	Delta Neutralizer	Non-Neutralizer	4
28205-0566	28205-0566	40-49	M	Other	Hispanic/Latino	Hispanic/Latino	Other	33.98	Obesity Stage I				1		0	O2||HFNC||RA||NA	Moderate	ICU	COVID	5	2	Acute	5		Heparin	No	No	Yes	No	Narrow	Non-Neutralizer	Non-Neutralizer	Non-Neutralizer	Non-Neutralizer	Non-Neutralizer	0
28205-0568	28205-0568	50-59	M	White	Hispanic/Latino	Hispanic/Latino	White	29.86	Overweight	A+	1	1	1	DOBUTAMINE IN D5W 500 MG/250 ML (2,000 MCG/ML) IV SOLP||NOREPINEPHRINE BITARTRATE-NACL 4 MG/250 ML (16 MCG/ML) IV SOLN||EPINEPHRINE HCL IN 0.9 % NACL 4 MG/250 ML (16 MCG/ML) IV SOLN||NOREPINEPHRINE BITARTRATE-NACL 4 MG/250 ML (16 MCG/ML) IV SOLN	0	Vent||NA||O2	Fatal	ICU	COVID	8	3	Acute	7	39	CPT	No	Yes	Yes	No	Narrow	WT Neutralizer	Alpha Neutralizer	Non-Neutralizer	Delta Neutralizer	Non-Neutralizer	3
28205-0569	28205-0569	50-59	M	White	Hispanic/Latino	Hispanic/Latino	White	40.46	Obesity Stage III	O+			1	NOREPINEPHRINE BITARTRATE-NACL 4 MG/250 ML (16 MCG/ML) IV SOLN||NOREPINEPHRINE BITARTRATE-NACL 4 MG/250 ML (16 MCG/ML) IV SOLN||NOREPINEPHRINE IV INFUSION||NOREPINEPHRINE IV INFUSION	0	Vent||O2||NA||HFNC	Severe	ICU	COVID	7	2	Acute	7		CPT	No	Yes	No	No	Broad	WT Neutralizer	Alpha Neutralizer	Beta Neutralizer	Delta Neutralizer	Non-Neutralizer	4
28205-0570	28205-0570	70-79	M	White	Hispanic/Latino	Hispanic/Latino	White	24.71	Healthy Weight	A+	1	1	1	NOREPINEPHRINE BITARTRATE-NACL 4 MG/250 ML (16 MCG/ML) IV SOLN||EPINEPHRINE HCL IN 0.9 % NACL 4 MG/250 ML (16 MCG/ML) IV SOLN||PHENYLEPHRINE HCL IN 0.9% NACL 40 MG/250 ML (160 MCG/ML) IV SOLN||NOREPINEPHRINE BITARTRATE-NACL 4 MG/250 ML (16 MCG/ML) IV SOLN||NOREPINEPHRINE BITARTRATE-NACL 4 MG/250 ML (16 MCG/ML) IV SOLN||NOREPINEPHRINE IV INFUSION||NOREPINEPHRINE IV INFUSION	0	Vent||NA||HFNC	Fatal	ICU Vent/ARDS	COVID	8	4	Acute	7	36	CPT	No	Yes	Yes	Yes	Broad	WT Neutralizer	Alpha Neutralizer	Beta Neutralizer	Delta Neutralizer	Non-Neutralizer	4
55650-0080	55650-0080	80+	M	White	Non-Hispanic/Non-Latino	Non-Hispanic	White	23.26	Healthy Weight	A+			1	PHENYLEPHRINE HCL IN 0.9% NACL 40 MG/250 ML (160 MCG/ML) IV SOLN||NOREPINEPHRINE BITARTRATE-NACL 4 MG/250 ML (16 MCG/ML) IV SOLN||PHENYLEPHRINE HCL IN 0.9% NACL 40 MG/250 ML (160 MCG/ML) IV SOLN||NOREPINEPHRINE BITARTRATE-NACL 4 MG/250 ML (16 MCG/ML) IV SOLN||DOBUTAMINE IN D5W 250 MG/250 ML (1 MG/ML) IV SOLP||PHENYLEPHRINE HCL IN 0.9% NACL 40 MG/250 ML (160 MCG/ML) IV SOLN||PHENYLEPHRINE HCL IN 0…	0	O2||RA||Vent||NA||HFNC||NIPPV	Fatal	ICU Vent	COVID	7	0	Acute	7		CPT	No	No	No	No	Narrow	WT Neutralizer	Alpha Neutralizer	Non-Neutralizer	Non-Neutralizer	Non-Neutralizer	2
55650-0082	55650-0082	40-49	M	Other	Hispanic/Latino	Hispanic/Latino	Other	35.34	Obesity Stage II	A+	1	1	1	NOREPINEPHRINE BITARTRATE-NACL 4 MG/250 ML (16 MCG/ML) IV SOLN||EPINEPHRINE IV INFUSION||EPINEPHRINE HCL IN 0.9 % NACL 4 MG/250 ML (16 MCG/ML) IV SOLN||NOREPINEPHRINE IV INFUSION||NOREPINEPHRINE IV INFUSION||EPINEPHRINE IV INFUSION	0	Vent||HFNC||NA||RA||O2	Fatal	ICU Vent/ARDS	COVID	8	0	Acute	7	14	CPT	No	Yes	No	No	Broad	WT Neutralizer	Alpha Neutralizer	Beta Neutralizer	Delta Neutralizer	Non-Neutralizer	4
55650-0084	55650-0084	70-79	F	Other	Hispanic/Latino	Hispanic/Latino	Other	28.44	Overweight	A-	1	1	1	NOREPINEPHRINE IV INFUSION||VASOPRESSIN IV INFUSION||NOREPINEPHRINE BITARTRATE-NACL 4 MG/250 ML (16 MCG/ML) IV SOLN||NOREPINEPHRINE BITARTRATE-NACL 4 MG/250 ML (16 MCG/ML) IV SOLN||VASOPRESSIN IV INFUSION||NOREPINEPHRINE IV INFUSION||NOREPINEPHRINE IV INFUSION||NOREPINEPHRINE IV INFUSION	1	Vent||O2||HFNC	Fatal	ICU Vent/ARDS	COVID	8	0	Acute	7	33	CPT	No	No	No	No	Narrow	WT Neutralizer	Non-Neutralizer	Beta Neutralizer	Non-Neutralizer	Non-Neutralizer	2
55650-0085	55650-0085	40-49	F	White	Hispanic/Latino	Hispanic/Latino	White	36.23	Obesity Stage II				1		0	RA||O2	Moderate	Floor	COVID	4	4	Acute	4		CPT	No	No	No	No	Narrow	Non-Neutralizer	Non-Neutralizer	Beta Neutralizer	Non-Neutralizer	Non-Neutralizer	1
55650-0132d7	55650-0132	50-59	F	Other	Hispanic/Latino	Hispanic/Latino	Other	33.47	Obesity Stage I				1		0	O2||RA||HFNC||NA	Moderate	ICU NonVent	COVID	5	8	Acute	5		CPT	No	No	Yes	No	Narrow	WT Neutralizer	Non-Neutralizer	Beta Neutralizer	Non-Neutralizer	Non-Neutralizer	2
55650-0139	55650-0139	40-49	M	Patient Refused	Patient Refused	Unknown	Unknown	37.22	Obesity Stage II	A+	1	1	1	NOREPINEPHRINE BITARTRATE-NACL 4 MG/250 ML (16 MCG/ML) IV SOLN||VASOPRESSIN 20 UNIT/ML IV SOLN||NOREPINEPHRINE BITARTRATE-NACL 4 MG/250 ML (16 MCG/ML) IV SOLN||NOREPINEPHRINE BITARTRATE-NACL 4 MG/250 ML (16 MCG/ML) IV SOLN||NOREPINEPHRINE IV INFUSION||NOREPINEPHRINE IV INFUSION||NOREPINEPHRINE IV INFUSION||NOREPINEPHRINE BITARTRATE-NACL 4 MG/250 ML (16 MCG/ML) IV SOLN||NOREPINEPHRINE IV INFUSION	1	Vent||O2||NA||HFNC||RA||NIPPV	Fatal	ICU	COVID	8	1	Acute	7	63	CPT	No	No	No	No	Broad	WT Neutralizer	Alpha Neutralizer	Beta Neutralizer	Delta Neutralizer	Non-Neutralizer	4
55689-0006	55689-0006	70-79	F	Other	Hispanic/Latino	Hispanic/Latino	Other	27.34	Overweight				1		0	RA	Mild	Mild	COVID	4	45	Convalescent	2		CPT	No	No	No	No	Broad	WT Neutralizer	Alpha Neutralizer	Beta Neutralizer	Delta Neutralizer	Non-Neutralizer	4
55689-0037	55689-0037	18-29	F	White	Non-Hispanic/Non-Latino	Non-Hispanic	White								0	RA	Mild	Mild	COVID	1	66	Convalescent	0		CPT	No	No	No	No	Narrow	WT Neutralizer	Alpha Neutralizer	Beta Neutralizer	Non-Neutralizer	Non-Neutralizer	3
55689-0056	55689-0056	30-39	F	Asian	Non-Hispanic/Non-Latino	Non-Hispanic	Asian	20.58	Healthy Weight						0		Mild	Mild	COVID	2	13	Acute	2		CPT	No	No	No	No	Narrow	WT Neutralizer	Alpha Neutralizer	Non-Neutralizer	Delta Neutralizer	Non-Neutralizer	3
55689-0057	55689-0057	40-49	F	White	Non-Hispanic/Non-Latino	Non-Hispanic	White								0		Mild	Mild	COVID	2	34	Convalescent	2		CPT	No	No	No	No	Broad	WT Neutralizer	Alpha Neutralizer	Beta Neutralizer	Delta Neutralizer	Non-Neutralizer	4
55689-0058	55689-0058	70-79	M	White	Non-Hispanic/Non-Latino	Non-Hispanic	White	24.69	Healthy Weight		1	0	1		0		Mild	Mild	COVID	2	35	Convalescent	1		CPT	No	No	No	No	Narrow	Non-Neutralizer	Non-Neutralizer	Beta Neutralizer	Non-Neutralizer	Non-Neutralizer	1
55689-0059	55689-0059	60-69	F	Other	Non-Hispanic/Non-Latino	Non-Hispanic	Other								0		Mild	Mild	COVID	2	4	Acute	2		CPT	No	No	No	No	Broad	WT Neutralizer	Alpha Neutralizer	Beta Neutralizer	Delta Neutralizer	Non-Neutralizer	4
55689-0060	55689-0060	30-39	F	Other	Hispanic/Latino	Hispanic/Latino	Other								0		Mild	Mild	COVID	2	51	Convalescent	0		CPT	No	No	No	No	Narrow	WT Neutralizer	Non-Neutralizer	Beta Neutralizer	Non-Neutralizer	Omicron Neutralizer	3
55689-0061	55689-0061	50-59	F	White	Non-Hispanic/Non-Latino	Non-Hispanic	White								0	RA	Mild	Mild	COVID	2	50	Convalescent	2		CPT	No	No	No	No	Narrow	WT Neutralizer	Non-Neutralizer	Beta Neutralizer	Delta Neutralizer	Non-Neutralizer	3
55689-0077	55689-0077	70-79	M	White	Hispanic/Latino	Hispanic/Latino	White	26.61	Overweight		1	1	1		0	O2||HFNC||RA||NA	Moderate	Mild	COVID	5	39	Convalescent	2		CPT	No	No	No	No	Narrow	WT Neutralizer	Alpha Neutralizer	Beta Neutralizer	Non-Neutralizer	Non-Neutralizer	3
HIP002	HIP002	40-49	F														Healthy	Healthy	Healthy	0		Healthy	0		Heparin	No	No	No	No	Healthy	Healthy Controls	Healthy Controls	Healthy Controls	Healthy Controls	Healthy Controls	Healthy Controls
HIP015	HIP015	40-49	M														Healthy	Healthy	Healthy	0		Healthy	0		Heparin	No	No	No	No	Healthy	Healthy Controls	Healthy Controls	Healthy Controls	Healthy Controls	Healthy Controls	Healthy Controls
HIP022	HIP022	18-29	F														Healthy	Healthy	Healthy	0		Healthy	0		CPT	No	No	No	No	Healthy	Healthy Controls	Healthy Controls	Healthy Controls	Healthy Controls	Healthy Controls	Healthy Controls
HIP023	HIP023	30-39	F														Healthy	Healthy	Healthy	0		Healthy	0		Heparin	No	No	No	No	Healthy	Healthy Controls	Healthy Controls	Healthy Controls	Healthy Controls	Healthy Controls	Healthy Controls
HIP043	HIP043	40-49	M														Healthy	Healthy	Healthy	0		Healthy	0		Heparin	No	No	No	No	Healthy	Healthy Controls	Healthy Controls	Healthy Controls	Healthy Controls	Healthy Controls	Healthy Controls
HIP044	HIP044	40-49	M														Healthy	Healthy	Healthy	0		Healthy	0		Heparin	No	No	No	No	Healthy	Healthy Controls	Healthy Controls	Healthy Controls	Healthy Controls	Healthy Controls	Healthy Controls
HIP045	HIP045	30-39	M														Healthy	Healthy	Healthy	0		Healthy	0		Heparin	No	No	No	No	Healthy	Healthy Controls	Healthy Controls	Healthy Controls	Healthy Controls	Healthy Controls	Healthy Controls
HIP046	HIP046	40-49	F														Healthy	Healthy	Healthy	0		Healthy	0		CPT	No	No	No	No	Healthy	Healthy Controls	Healthy Controls	Healthy Controls	Healthy Controls	Healthy Controls	Healthy Controls
