## Supplementary Table 2 for "Interferon-mediated NK cell activation is associated with limited neutralization breadth during SARS-CoV-2 infection"

### Sheet: ALL Variant
Donor	Ancestral	Alpha	Beta	Delta	Omicron	Score
28205-0559	83.3333	50	66.6667	50	50	0
28205-0566	50	50	50	50	50	0
28205-0560	133.333	50	50	50	66.6667	1
28205-0561	100	50	50	66.6667	50	1
55650-0085	66.6667	50	133.333	50	50	1
55689-0058	66.6667	50	133.333	50	50	1
55650-0080	133.333	133.333	66.6667	50	50	2
55650-0084	100	50	166.667	50	50	2
55650-0132d7	183.333	50	100	50	66.6667	2
28205-0556	533.333	533.333	83.3333	1066.67	50	3
28205-0558	133.333	83.3333	100	100	50	3
28205-0568	400	400	66.6667	800	50	3
55689-0037	100	100	266.667	50	50	3
55689-0056	333.333	266.667	83.3333	233.333	50	3
55689-0060	100	66.6667	233.333	50	100	3
55689-0061	266.667	50	533.333	666.667	83.3333	3
55689-0077	666.667	2133.33	466.667	50	50	3
28205-0555d2	266.667	100	133.333	133.333	50	4
28205-0557	533.333	1200	233.333	533.333	50	4
28205-0562	1866.67	1333.33	266.667	533.333	50	4
28205-0563	300	333.333	133.333	100	50	4
28205-0564d2	666.667	666.667	100	800	83.3333	4
28205-0565	466.667	933.333	100	533.333	50	4
28205-0569	466.667	200	100	266.667	50	4
28205-0570	1066.67	3200	133.333	333.333	50	4
55650-0082	2133.33	3200	200	2666.67	66.6667	4
55650-0139	3200	3200	533.333	2666.67	83.3333	4
55689-0006	600	400	166.667	100	66.6667	4
55689-0057	1600	166.667	133.333	133.333	50	4
55689-0059	666.667	533.333	466.667	233.333	66.6667	4
