## Supplementary Table 5 for "Interferon-mediated NK cell activation is associated with limited neutralization breadth during SARS-CoV-2 infection"

### Sheet: Figure 7C and Extended 5A and B
Donor	Condition	TRAIL MFI	Perforin MFI	NKG2D MFI	IFNg MFI	CD107a MFI	CD69 MFI	GZMB MFI	CD38 MFI	Activated (CD38+CD69+)	CD38+	CD69+	CD107a+	GZMB+	IFNg+	NKG2D+	Perforin+	TRAIL+
IDK014	Unstim	458	9625	3768	1461	3287	6497	5668	10324	25.3	48.2	51.3	12.6	75.1	3.03	76.1	91.1	3.54
IDK014	IFNa	475	11734	3617	1841	5384	23114	6444	21692	83.3	87.9	92.6	35	84.8	8.81	71.5	95.7	4.37
IDK020	Unstim	979	9619	4728	1223	3566	5473	5266	12094	25.5	58.3	40	14.3	73	4.03	89.7	91.1	9.99
IDK020	IFNa	766	10220	4514	1349	4535	11019	5525	17066	55.6	72.7	70.2	23.3	74	4.48	86.7	93.2	7.1
IDK014	Unstim NK only	261	7399	3714	1331	2158	1755	4202	10271	3.46	45.6	5.08	3.35	54.8	1.17	66.6	63.7	0
IDK014	IFNa NK only	333	8136	3701	1484	3997	9512	4094	21588	67	88.4	70.7	18.5	54.2	2.55	70.6	76.8	1.82
IDK020	Unstim NK only	534	7438	4041	1079	2350	2000	4945	10186	4.47	44.9	7.86	4.34	64	1.76	76.6	59.9	0.14
IDK020	IFNa NK only	648	7906	3967	1327	3200	8278	4862	18907	52	76.1	61.6	10.2	62.3	3.87	75	71.3	4.57
IDK021	Unstim	604	7163	3753	1171	2712	5255	5320	7809	22	42.8	41.1	7.08	73.8	1.33	81.9	80.5	3.89
IDK021	IFNa	551	7293	3423	1240	3731	11769	5129	10526	42.1	54.5	72.3	19.4	71.2	1.41	75.1	84.3	3.78
IDK022	Unstim	876	8078	4095	1165	3264	7067	5827	9166	31.6	53.9	58.8	14.5	76.8	3.54	85.3	90.9	9.81
IDK022	IFNa	987	9386	3725	1543	4852	19218	6070	17148	72.3	81.2	85.6	30.3	80.4	7.04	77.9	94.1	14.1
IDK021	Unstim NK only	401	6155	3673	1072	2728	2341	5055	5817	7.25	27.8	13.2	7.91	71.5	1.12	81.1	66.1	0.41
IDK021	IFNa NK only	348	6375	3486	1241	4625	7798	4981	9166	34.7	48.5	57.7	24.9	69.4	1.53	76.4	72.9	0.54
IDK022	Unstim NK only	485	5836	3684	1046	3180	2122	4036	8074	6.03	45.4	12	12.5	54.1	1.59	77.4	63.8	0.34
IDK022	IFNa NK only	735	6295	3487	1289	5137	10604	4025	16043	60.1	79.3	71.6	26.2	53.3	4.05	72.7	73.5	7.49
IDK023	Unstim	767	7608	3148	624	2491	5776	5411	13191	29.8	68.1	47.8	7.83	78.8	1.77	72.3	78.7	3.74
IDK023	IFNa	809	8396	3266	731	3142	16347	5489	26959	79.9	91	87.7	12.1	80.5	1.55	75.3	86.5	4.57
IDK024	Unstim	578	7292	3707	979	2245	9269	4443	12307	40.1	62.2	69.1	5.56	58.1	0.36	87.5	79.6	2.18
IDK024	IFNa	792	8731	3763	1188	3203	31579	4989	27200	85.2	91.7	91.8	13.4	67.2	1.52	85.3	90.7	7.83
IDK015	Unstim	870	7937	3580	580	3064	7099	6731	19215	44.1	84.3	57.3	11.6	85.2	0.78	80.5	82.8	6.01
IDK015	IFNa	868	9312	3759	936	4418	22893	6833	36183	82.3	94.6	87.4	24.8	86.7	2.16	81.8	89.1	8.15
IDK017	Unstim	436	5397	3727	1468	2941	7190	4584	13650	38.3	65.8	57.5	11.7	63.5	2.74	88.8	33.5	3.75
IDK017	IFNa	619	6203	3859	1627	4113	24352	4991	30681	79.4	87.1	88.4	20.9	69.8	4.57	87.8	57.3	9.92
IDK023	Unstim NK only	626	5992	2984	699	1773	1402	5807	11743	3.25	60.2	6.14	2.97	74.9	0.18	69.8	54.9	0.57
IDK023	IFNa NK only	692	6405	2940	704	2404	6550	5713	24424	49.5	90.6	55	6.1	75.7	0.41	69.6	66.8	2.69
IDK024	Unstim NK only	453	6918	3374	952	2130	5771	4300	11536	27.2	58.1	49.8	4.4	56.6	0.22	81.2	78.6	0.42
IDK024	IFNa NK only	518	7065	3364	1118	2848	20680	4708	25269	83	92.2	90.3	8.09	64.5	0.45	80.3	82.9	1.73
IDK015	Unstim NK only	670	6584	3209	676	2248	2057	6798	16112	8.27	77.2	12.1	6.15	78.1	0.44	70.3	65.8	1.09
IDK015	IFNa NK only	770	6921	3007	699	3187	11116	7100	32547	70.6	94.1	75	12.1	81.1	0.8	65.8	73.5	4.93
IDK017	Unstim NK only	334	5242	3619	1388	2792	3097	4724	12172	13.6	59.3	23	12.2	60.4	1.34	88.7	28.1	1.99
IDK017	IFNa NK only	796	5836	3584	1493	3822	14918	5376	29245	73.8	87.6	80.4	18.2	67	2.01	86.1	50	13.3
IDK012	Unstim	2313	10777	3592	1355	3693	4160	7001	7272	7.22	27.2	30.1	14.9	56.3	12.3	69.5	80.2	26.2
IDK012	IFNa	2179	8183	3595	188	4687	6573	5467	11653	33.9	55.4	50.4	22.6	60.3	1.71	68.8	90.4	21.2
IDK013	Unstim	1763	11147	3507	2181	5112	11761	13605	14512	49	71.2	76.1	27.6	94.1	21.1	67.5	83.5	15.8
IDK013	IFNa	1856	12079	3621	2644	6766	26419	14799	27810	81.6	90.5	91.5	44	95.1	22.9	70.4	87.8	18.4
IDK019	Unstim	1311	9809	3580	541	4303	7391	11090	14993	39.6	74.1	53.3	19.9	87.4	6.77	69.9	71.8	5.84
IDK019	IFNa	1261	10847	3416	572	5370	19300	11856	31192	80.3	94.9	85.1	35.4	89.9	5.67	65.5	80.3	6.27
IDK012	Unstim NK only	1562	7818	3589	82	4595	2759	4821	7621	3.97	31.2	16.9	22.7	32.8	1.76	70.5	38.6	9.29
IDK012	IFNa NK only	2371	8047	3684	113	5637	7366	5170	12611	36.7	60.3	56.5	27.9	36.8	1.61	73.1	44.1	23.3
IDK013	Unstim NK only	2398	10808	3725	1521	4087	9963	12054	12216	38.7	62	71.4	19.3	89.5	15.9	74.6	85.1	24.9
IDK013	IFNa NK only	2662	11628	3674	577	5717	19428	11666	25504	78	87.7	89.8	32	85.7	3.09	73	89	28.9
IDK019	Unstim NK only	1533	10021	3599	399	3982	6812	9974	13761	35.4	70.8	52.8	19.2	83.4	6.9	70.7	79.8	8.72
IDK019	IFNa NK only	1541	10683	3279	105	4554	17542	9912	31981	81.4	95.5	85.9	28	82.6	1.3	58.9	85.4	9.74

### Sheet: Figure 7D
Donor	Condition	Background Subtracted Killing
IDK012	Unstim	-1.2
IDK012	IFNa	2.5
IDK013	Unstim	7.1
IDK013	IFNa	13.8
IDK014	Unstim	2.6
IDK014	IFNa	8.8
IDK015	Unstim	1.6
IDK015	IFNa	5.5
IDK017	Unstim	2.47
IDK017	IFNa	3.17
IDK020	Unstim	3.6
IDK020	IFNa	8
IDK021	Unstim	5.6
IDK021	IFNa	3.5
IDK022	Unstim	2.5
IDK022	IFNa	4.9
IDK023	Unstim	0.2
IDK023	IFNa	0
IDK024	Unstim	2.1
IDK024	IFNa	5.8

### Sheet: Figure 7B
Donor	Gene	Condition	dCt
IDK012	IFIT1	IFNa	10.0851
IDK013	IFIT1	IFNa	2.22934
IDK014	IFIT1	IFNa	14.5203
IDK015	IFIT1	IFNa	14.4086
IDK017	IFIT1	IFNa	13.5582
IDK019	IFIT1	IFNa	14.4605
IDK020	IFIT1	IFNa	13.6277
IDK021	IFIT1	IFNa	15.4366
IDK012	IFIT1	unstim	15.5721
IDK013	IFIT1	unstim	15.1772
IDK014	IFIT1	unstim	23.27
IDK015	IFIT1	unstim	22.525
IDK017	IFIT1	unstim	23.0621
IDK019	IFIT1	unstim	18.4712
IDK020	IFIT1	unstim	21.1527
IDK021	IFIT1	unstim	19.2412
IDK012	ISG15	IFNa	13.0905
IDK013	ISG15	IFNa	5.70668
IDK014	ISG15	IFNa	15.0245
IDK015	ISG15	IFNa	14.6977
IDK017	ISG15	IFNa	13.8757
IDK019	ISG15	IFNa	15.2708
IDK020	ISG15	IFNa	14.562
IDK021	ISG15	IFNa	17.7777
IDK012	ISG15	unstim	17.858
IDK013	ISG15	unstim	15.5306
IDK014	ISG15	unstim	22.2008
IDK015	ISG15	unstim	18.2573
IDK017	ISG15	unstim	20.6753
IDK019	ISG15	unstim	18.5929
IDK020	ISG15	unstim	20.1876
IDK021	ISG15	unstim	20.8142
IDK012	MX1	IFNa	7.21028
IDK013	MX1	IFNa	2.36594
IDK014	MX1	IFNa	7.738
IDK015	MX1	IFNa	7.85887
IDK017	MX1	IFNa	7.92742
IDK019	MX1	IFNa	8.0916
IDK020	MX1	IFNa	7.41796
IDK021	MX1	IFNa	8.64557
IDK012	MX1	unstim	12.6634
IDK013	MX1	unstim	11.2877
IDK014	MX1	unstim	15.6676
IDK015	MX1	unstim	14.2527
IDK017	MX1	unstim	14.2241
IDK019	MX1	unstim	11.4027
IDK020	MX1	unstim	14.0819
IDK021	MX1	unstim	13.3144
IDK012	OAS1	IFNa	5.00107
IDK013	OAS1	IFNa	-0.231405
IDK014	OAS1	IFNa	9.46119
IDK015	OAS1	IFNa	8.95992
IDK017	OAS1	IFNa	8.8408
IDK019	OAS1	IFNa	10.2851
IDK020	OAS1	IFNa	8.97382
IDK021	OAS1	IFNa	10.452
IDK012	OAS1	unstim	11.9983
IDK013	OAS1	unstim	8.71463
IDK014	OAS1	unstim	16.3467
IDK015	OAS1	unstim	13.7029
IDK017	OAS1	unstim	14.4704
IDK019	OAS1	unstim	14.5836
IDK020	OAS1	unstim	14.8361
IDK021	OAS1	unstim	14.3575
IDK022	IFIT1	unstim	26.2872
IDK022	ISG15	unstim	25.3832
IDK022	MX1	unstim	19.3352
IDK022	OAS1	unstim	19.3965
IDK022	IFIT1	IFNa	16.9052
IDK022	ISG15	IFNa	18.2623
IDK022	MX1	IFNa	11.3411
IDK022	OAS1	IFNa	12.5943
IDK023	IFIT1	unstim	26.0032
IDK023	ISG15	unstim	24.3522
IDK023	MX1	unstim	19.0845
IDK023	OAS1	unstim	18.8638
IDK023	IFIT1	IFNa	17.2049
IDK023	ISG15	IFNa	17.7169
IDK023	MX1	IFNa	11.318
IDK023	OAS1	IFNa	12.7019
IDK024	IFIT1	unstim	24.4649
IDK024	ISG15	unstim	24.5425
IDK024	MX1	unstim	18.0909
IDK024	OAS1	unstim	18.6866
IDK024	IFIT1	IFNa	16.5734
IDK024	ISG15	IFNa	17.7986
IDK024	MX1	IFNa	11.8403
IDK024	OAS1	IFNa	12.7272

### Sheet: Extended Data Figure 5C
Donor	Condition	Background Subtracted Killing
IDK011	Unstim	1.1
IDK012	Unstim	-1.2
IDK013	Unstim	0.6
IDK011	IFNa	1.4
IDK012	IFNa	-0.9
IDK013	IFNa	1.1

### Sheet: Extended Data Figure 5D
IDK022	Post-sort	8273	9898	15055
IDK023	Pre-sort	2559	2312	2531
IDK024	Pre-sort	1451	732	1283
IDK015	Pre-sort	2717	2719	2757
IDK017	Pre-sort	6164	5931	6930
IDK023	Post-sort	9261	10985	12070
IDK024	Post-sort	4981	4845	8477
IDK015	Post-sort	9417	14131	13999
IDK017	Post-sort	19491	23354	34302
IDK012	Pre-sort	463	-312	838
IDK013	Pre-sort	512	-754	361
IDK012	Post-sort	1886	1043	2960
IDK013	Post-sort	3115	1435	4530
IDK014	Activated	2367	7373	5192
IDK016	Activated	1870	4513	3422
IDK020	Activated	1909	3625	2984

### Sheet: Extended Data Figure 5E
Donor	Gene	ddCt	dKilling
IDK012	IFIT1	5.48701	3.5
IDK012	ISG15	4.76747	3.5
IDK012	MX1	5.45313	3.5
IDK012	OAS1	6.99727	3.5
IDK013	IFIT1	12.9479	6.7
IDK013	ISG15	9.82393	6.7
IDK013	MX1	8.92176	6.7
IDK013	OAS1	8.94603	6.7
IDK014	IFIT1	8.74973	6.2
IDK014	ISG15	7.17635	6.2
IDK014	MX1	7.92964	6.2
IDK014	OAS1	6.88549	6.2
IDK015	IFIT1	8.11638	3.9
IDK015	ISG15	3.55958	3.9
IDK015	MX1	6.39383	3.9
IDK015	OAS1	4.74302	3.9
IDK017	IFIT1	9.50398	0.7
IDK017	ISG15	6.79953	0.7
IDK017	MX1	6.29667	0.7
IDK017	OAS1	5.62965	0.7
IDK020	IFIT1	7.52504	4.4
IDK020	ISG15	5.62554	4.4
IDK020	MX1	6.66395	4.4
IDK020	OAS1	5.86225	4.4
IDK021	IFIT1	3.80466	-2.1
IDK021	ISG15	3.03651	-2.1
IDK021	MX1	4.66885	-2.1
IDK021	OAS1	3.90554	-2.1
IDK022	IFIT1	9.38205	2.4
IDK022	ISG15	7.12088	2.4
IDK022	MX1	7.99417	2.4
IDK022	OAS1	6.80216	2.4
IDK023	IFIT1	8.79821	-0.2
IDK023	ISG15	6.63523	-0.2
IDK023	MX1	7.76644	-0.2
IDK023	OAS1	6.16186	-0.2
IDK024	IFIT1	7.89148	3.7
IDK024	ISG15	6.74395	3.7
IDK024	MX1	6.25062	3.7
IDK024	OAS1	5.95934	3.7
