## Supplementary Table 7 for "Interferon-mediated NK cell activation is associated with limited neutralization breadth during SARS-CoV-2 infection"

### Sheet: Sheet1
Antigen	Fluor	Clone	Titer (ul/well or dilution)	Manufacturer	Catalog Number
Perforin	Brilliant Violet 510	dG9	0.625	BioLegend	308120
NKG2D	Brilliant Violet 650	1D11	1.25	BD	563408
CD38	Superbright 600	HB7	1	Thermo Scientific	63-0388-42
IFNg	Brilliant Violet 711	4S.B3	2.5	BioLegend	502540
CD3	Brilliant Violet 785	OKT3	0.625	BioLegend	317330
CD14	Brilliant Violet 785	M5E2	0.625	BioLegend	301840
CD19	Brilliant Violet 785	HIB19	0.625	BioLegend	302240
CD107a	PE	H4A3	0.032	BioLegend	328608
CD69	Dazzle	FN50	1.25	BioLegend	310942
Granzyme B	PerCP-Cy5.5	QA16A02	0.625	BioLegend	372212
CD56	PE-Cy7	HCD56	1.25	BioLegend	318318
TRAIL	APC	RIK-2	5	BioLegend	308210
CD16	Alexa Fluor 700	2G8	0.5	BioLegend	302026
CD4	cFluor V610	SK3	2.5	Cytek Biosciences	R7-20073
PD1	Brilliant Violet 711	EH12.2H7	5	BioLegend	329928
CXCR5	Alexa Fluor 488	J252D4	5	BioLegend	356912
ICOS	Alexa Fluor 647	DX29	5	BD	562834
Viability	ViaDye Red	NA	1:6,000	Cytek Biosciences	R7-60008
